# The embryonic DNA methylation program modulates the *cis-*regulatory landscape via CTCF antagonism

**DOI:** 10.1101/2023.11.16.567349

**Authors:** Ana Monteagudo-Sánchez, Julien Richard Albert, Margherita Scarpa, Daan Noordermeer, Maxim V.C. Greenberg

**Affiliations:** Université Paris Cité, CNRS, Institut Jacques Monod, F-75013 Paris, France; Université Paris-Saclay, CEA, CNRS, Institute for Integrative Biology of the Cell (I2BC), F-91998 Gif-sur-Yvette, France

## Abstract

During mammalian embryogenesis, both the 5-cytosine DNA methylation (5meC) landscape and three-dimensional (3D) chromatin architecture are profoundly remodeled during a process known as “epigenetic reprogramming.” An understudied aspect of epigenetic reprogramming is how the 5meC flux, *per se*, affects the 3D genome. This is pertinent given the 5meC-sensitivity of DNA binding for a key regulator of chromosome folding: CTCF. We profiled the CTCF binding landscape using a mouse embryonic stem cell (ESC) differentiation protocol that models the exit of naïve pluripotency, wherein global DNA methylation levels start low and increase to somatic levels within four days. We took advantage of the fact that mouse ESCs lacking DNA methylation machinery exhibit globally similar differentiation dynamics, thus allowing for dissection of more subtle effects of CTCF misregulation on gene expression. We carried this out by performing CTCF HiChIP in both wild-type and mutant conditions to assess aberrant CTCF-CTCF contacts in the absence of 5meC. We went on to assess the impact that misregulated CTCF binding has on *cis-*regulatory contacts by performing H3K27ac HiChIP, given that H3K27ac is enriched on active promoters and enhancers. Using DNA methylation epigenome editing, we were able to directly demonstrate that the DNA methyl-mark is able to impact CTCF binding. Finally, a detailed dissection of the imprinted *Zdbf2* gene showed how 5meC-antagonism of CTCF allows for proper gene regulation during differentiation. This work provides a comprehensive overview of how DNA methylation impacts the 3D genome in a relevant model for early embryonic events.
