## Supplementary Table S1 for "The embryonic DNA methylation program modulates the *cis-*regulatory landscape via CTCF antagonism"

### Sheet: Datasets generated
CTCF CUT&RUN (PE 150 cropped to PE 36)
Dataset	D0_WT_CTCF_CUTnRUN_rep1	D0_WT_CTCF_CUTnRUN_rep2	D0_TKO_CTCF_CUTnRUN_rep1	D0_TKO_CTCF_CUTnRUN_rep2	D4_WT_CTCF_CUTnRUN_rep1	D4_WT_CTCF_CUTnRUN_rep2	D4_TKO_CTCF_CUTnRUN_rep1	D4_TKO_CTCF_CUTnRUN_rep2	D0_IgG	D4_IgG
Sequenced reads	14089932	15808649	15298865	14318134	13920486	12919664	14601602	12059551	10457056	10232657
Non-PCR duplicates	9817603	10915375	10264642	9450227	10057658	9527359	10879179	9367685	8976157	7367345
Pass trimming	9272661	10359880	9669231	8962377	9393285	9072900	10490068	8949992	6177078	7038215
Mapped once	6021664	6836059	6356260	5911327	6432239	5931685	7098341	6088815	3176187	4045679
Mapped at least once	1890272	2089654	1769910	1642324	1650664	1954226	2473800	2155103	1320343	1728795
Peaks	59527		50005		65257		77119
Peaks (merged)	102761
CTCF HiChIP (PE150)
Dataset	D0_WT_CTCF_HiChIP_rep1	D0_WT_CTCF_HiChIP_rep2	D0_TKO_CTCF_HiChIP_rep1	D0_TKO_CTCF_HiChIP_rep2	D4_WT_CTCF_HiChIP_rep1	D4_WT_CTCF_HiChIP_rep2	D4_TKO_CTCF_HiChIP_rep1	D4_TKO_CTCF_HiChIP_rep2
Sequenced reads	62150181	79184199	53046208	73741861	167779592	140601041	127716918	148101709
valid_interaction	27739367	38411884	24285838	36721262	88523551	78509431	61029641	76509897
valid_interaction_rmdup	20801449	25999333	19206928	20315023	53003666	38437793	38389428	39350778
trans_interaction	1207126	1500036	1040875	1183654	9058564	6291531	4333833	3394395
cis_interaction	19594323	24499297	18166053	19131369	43945102	32146262	34055595	35956383
cis_shortRange (<20kb)	9232201	11551166	8798925	8580575	18792706	12509292	16320093	15966272
cis_longRange (>20kb)	10362122	12948131	9367128	10550794	25152396	19636970	17735502	19990111
duplicates	6937918	12412551	5078910	16406239	35519885	40071638	22640213	37159119
Valid_interaction_pairs	27739367	38411884	24285838	36721262	61029641	76509897	88523551	78509431
Valid_interaction_pairs_FF	6356956	8772288	5370433	8598133	13908487	18289050	21186960	19155569
Valid_interaction_pairs_RR	6356937	8777632	5370472	8605686	13923554	18329196	21220561	19218996
Valid_interaction_pairs_RF	5841390	8000255	4892227	7876463	12813622	16675354	20009227	18039543
Valid_interaction_pairs_FR	9184084	12861709	8652706	11640980	20383978	23216297	26106803	22095323
Dangling_end_pairs	2165791	1934653	2026636	1039856	2227691	2404341	3299984	1209497
Religation_pairs	2373657	3068906	2397719	2043980	3800954	4017952	4361890	2452647
Self_Cycle_pairs	45552	63964	41887	54025	67287	92521	109249	82665
Single-end_pairs	0	0	0	0	0	0	0	0
Filtered_pairs	0	0	0	0	0	0	0	0
Dumped_pairs	2917	3253	2746	2461	4029	5115	4583	3486
Peaks	126481				135165
Peaks (merged)	156179
	considering a 1kb "padding" to anchors
Total PETs	62150181	79184199	53046208	73741861	167779592	140601041	127716918	148101709
% Reads in Anchors	66.14	86.33	76.11	83.11	65.26	87.85	62.68	85.69
% HQ Unique Mapped	85.48	87.75	90.42	81.6	88.99	85.84	82.62	82.63
% Long Range Interaction	16.52	16.46	17.54	14.46	13.73	12.93	13.81	13.7
% in Loops	3.09	4.08	3.54	3.71	2.44	3.41	2.56	3.62
Intrachromasomal PETs	19594759	24499782	18166406	19131747	43946028	32146869	34056264	35957150
% Reads < 5Kb	35.59	35.79	37.25	33.1	31.07	27.14	36.04	32.16
% Reads in 5KB-2Mb	52.38	53.2	51.22	55.74	52.44	56.54	51.8	56.41
% Reads > 2Mb	12.02	11.01	11.53	11.16	16.49	16.32	12.16	11.43
Total_PETs	100	100	100	100	100	100	100	100
Mapped_unique_quality	85.48	87.75	90.42	81.6	88.99	85.84	82.62	82.63
Mapped_unique_quality_valid	33.47	32.83	36.21	27.55	31.59	27.34	30.06	26.57
Valid_Intra	31.53	30.94	34.25	25.94	26.19	22.86	26.67	24.28
Valid_Intra_<5Kb	11.22	11.07	12.76	8.59	8.14	6.21	9.61	7.81
Valid_Intra_5Kb-2Mb	16.52	16.46	17.54	14.46	13.73	12.93	13.81	13.7
Valid_Intra_>2Mb	3.79	3.41	3.95	2.9	4.32	3.73	3.24	2.78
Valid_Intra_anchor_5Kb-2Mb	3.09	4.08	3.54	3.71	2.44	3.41	2.56	3.62
Long_Range_Interactions	16.52	16.46	17.54	14.46	13.73	12.93	13.81	13.7
Mango loops	935173	1284951	924853	1170371	1552024	1665564	1298940	1652670
Sig. Mango loops (FDR<0.05)	555640	736523	550640	681369	875874	933543	742016	903009
H3K27ac HiChIP (PE 150)
Dataset	D0_WT_H3K27ac_HiChIP_rep1	D0_WT_H3K27ac_HiChIP_rep2	D0_TKO_H3K27ac_HiChIP_rep1	D0_TKO_H3K27ac_HiChIP_rep2	D4_WT_H3K27ac_HiChIP_rep1	D4_WT_H3K27ac_HiChIP_rep2	D4_TKO_H3K27ac_HiChIP_rep1	D4_TKO_H3K27ac_HiChIP_rep2
Sequenced reads	73425640	47132157	43960712	75471049	127160850	154097438	130870722	127230293
valid_interaction	36375508	22510225	21174046	39687881	65957756	78427200	65270650	67157462
valid_interaction_rmdup	28867533	10925306	9003972	26755895	52162047	59276213	51839154	55225140
trans_interaction	1705684	712572	597930	1777161	7404832	8081436	4693084	5745029
cis_interaction	27161849	10212734	8406042	24978734	44757215	51194777	47146070	49480111
cis_shortRange (<20kb)	13887883	5091768	4122105	12070007	19682464	24494577	25226743	23645103
cis_longRange (>20kb)	13273966	5120966	4283937	12908727	25074751	26700200	21919327	25835008
duplicates	7507975	11584919	12170074	12931986	13795709	19150987	13431496	11932322
Valid_interaction_pairs	36375508	22510225	21174046	39687881	65957756	78427200	65270650	67157462
Valid_interaction_pairs_FF	8326634	5149991	4854827	9329868	15682244	17983218	14266580	15680666
Valid_interaction_pairs_RR	8339434	5149667	4865667	9342871	15685652	17992114	14269650	15686853
Valid_interaction_pairs_RF	7766608	4815946	4511707	8738258	14644356	16871515	12964065	14559430
Valid_interaction_pairs_FR	11942832	7394621	6941845	12276884	19945504	25580353	23770355	21230513
Dangling_end_pairs	2723044	884123	635227	1477415	818014	862630	1004378	1405768
Religation_pairs	3250875	1558040	1249672	2434435	2331700	3207312	3526016	3414695
Self_Cycle_pairs	66323	39567	28194	57965	57694	114902	109348	93372
Single-end_pairs	0	0	0	0	0	0	0	0
Filtered_pairs	0	0	0	0	0	0	0	0
Dumped_pairs	3138	1329	1171	2220	2634	3238	3168	3540
Peaks	48976				69982
Peaks (merged)	92931
	considering a 1kb "padding" to anchors
Total PETs	73425640	47132157	43960712	75471049	127160850	154097438	130870722	127230293
% Reads in Anchors	43.84	27.77	32.55	40.84	30.51	28.64	29.77	30.18
% HQ Unique Mapped	97.09	76.21	73	93.3	95.41	92.08	93.03	100.05
% Long Range Interaction	17.91	10.59	9.64	16.88	17.22	15.22	16.29	19.6
% in Loops	1.31	0.61	0.71	1.22	0.75	0.64	0.72	0.78
Intrachromasomal PETs	27162371	10212922	8406217	24979263	44758105	51195750	47146952	49481128
% Reads < 5Kb	39.18	38.04	36.72	35.87	32.44	36.98	42.64	35.83
% Reads in 5KB-2Mb	48.4	48.85	50.44	50.99	48.93	45.8	45.22	50.4
% Reads > 2Mb	12.42	13.11	12.84	13.14	18.63	17.22	12.14	13.77
Total_PETs	100	100	100	100	100	100	100	100
Mapped_unique_quality	97.09	76.21	73	93.3	95.41	92.08	93.03	100.05
Mapped_unique_quality_valid	39.32	23.18	20.48	35.45	41.02	38.47	39.61	43.41
Valid_Intra	36.99	21.67	19.12	33.1	35.2	33.22	36.03	38.89
Valid_Intra_<5Kb	14.49	8.24	7.02	11.87	11.42	12.28	15.36	13.94
Valid_Intra_5Kb-2Mb	17.91	10.59	9.64	16.88	17.22	15.22	16.29	19.6
Valid_Intra_>2Mb	4.59	2.84	2.46	4.35	6.56	5.72	4.37	5.36
Valid_Intra_anchor_5Kb-2Mb	1.31	0.61	0.71	1.22	0.75	0.64	0.72	0.78
Long_Range_Interactions	17.91	10.59	9.64	16.88	17.22	15.22	16.29	19.6
Mango loops	364785	165276	171363	360382	463544	476678	450838	475976
Sig. Mango loops (FDR<0.05)	213506	100005	104657	211799	269325	276513	259261	272775
