## Supplementary Table S2 for "The embryonic DNA methylation program modulates the *cis-*regulatory landscape via CTCF antagonism"

### Sheet: Oligo Sequences
Supplementary Table S2 – Oligos used in this study
BS and Pyrosequencing	Sequence
Zdbf2_Fwd	TTTCGATAAAAAAGAGAGAGG
Zdbf2_Rev	[BIO]-CGATAATAAAATAATTTAAACCCC
Zdbf2_Seq	ATATAGCGGTTATTAGTAGGA
Csf1_Fwd	TAGTAGTAGTTTATGGGTATAGGGTTGTT
Csf1_Rev	[BIO]-CCACAAAATTATCCTCTAACCTCTATAC
Csf1_Seq	ATGTATATTTTGTGTTTGTTTAG
Mob3b_Fwd	TGAATGATTGTATATTTGTGGGGATGAT
Mob3b_Rev	[BIO]-CCCAAATCTCAAAACAATACTTCCATTTCA
Mob3b_Seq	TGGGTTTTAAGGATTG
Nrp2_Fwd	TGAGTTAGTTGATTTTTTGGGTAAGTATTG
Nrp2_Rev	[BIO]-TACTCAACCCCACTAACCTATTTTAA
Nrp2_Seq	GGTAAGTATTGTGGG
CTCF binding site deletion	Sequence
∆CTCF_L CRISPR oligo	CACCGAGTTCCAAGACAAGTTGAC
∆CTCF_L CRISPR oligo	AAACGTCAACTTGTCTTGGAACTC
∆CTCF_R CRISPR oligo	CACCGCCTGTTAACTTCGACATTAC
∆CTCF_R CRISPR oligo	AAACGTAATGTCGAAGTTAACAGGC
Genotyping	Sequence
∆CTCF GT WT Fwd (WT: 960; ∆: 350)	AGCCTGGACTCTTGGTGAGA
∆CTCF GT WT Rev (WT: 960; ∆: 350)	CCGGGGAAGCACTAAAGGAG
RT-qPCR	Sequence	Notes
Zdbf2_Fwd	CCGGAAGGAGAGCAGGAG	Duffié et al., 2014 (doi:10.1101/gad.232058.113)
Zdbf2_Rev	GAGCAGAAAAGAGCAAGCA	Duffié et al., 2014 (doi:10.1101/gad.232058.113)
Csf1_Fwd	CAATGCTAACGCCACCGAGA
Csf1_Rev	CAGCAGCTGGAGAGGAGTCT
Mob3b_Fwd	GAAACCCCTCGCGTGAATCT
Mob3b_Rev	AATGGCTCCTTCCATCGTCC
Nrp2_Fwd	AAGGGACGATCGGGAGAGAT
Nrp2_Rev	TTTGCCAGATGAGGGGTCAC
Rplp0_Fwd	TCCAGAGGCACCATTGAAATT	Nora et al., 2012 (doi:10.1038/nature11049)
Rplp0_Rev	TCGCTGGCTCCCACCTT	Nora et al., 2012 (doi:10.1038/nature11049)
Rrm2_Fwd	CCGAGCTGGAAAGTAAAGCG	Nora et al., 2012 (doi:10.1038/nature11049)
Rrm2_Rev	ATGGGAAAGACAACGAAGCG	Nora et al., 2012 (doi:10.1038/nature11049)
ChIP-qPCR	Sequence
Zdbf2_Fwd	GTGTCTTCTTGGTTAGAGCTGA
Zdbf2_Rev	TTGGCTCGGTAATGGAGTGG
Csf1_Fwd	AATGTTTTGACTGCATGTGTTATGC
Csf1_Rev	GGGGATCCAGTGCCCTCTTC
Mob3b_Fwd	CACACCTGTGGGGATGACAA
Mob3b_Rev	GTGCGGTCAATCCTTGGAAC
Nrp2_Fwd	GGATGGGGACAGTGAGTCAG
Nrp2_Rev	GCCTCTACTCAACCCCACTAAC
Positive Control_Fwd	TAGGATCATGAAGGCCAGC
Positive Control_Rev	CTGCTCTCATGCTTCTGACA
Epigenome Editing Cloning	Sequence	Guides Used	Sequence
Zbdf2 sgRNA 1/2_Fwd	tGTGGAAAGGACGAAACACCCAGATCGATCATCACTTAGTgtttaagagctatgctggaa	Zdfb2 guide 1	CAGATCGATCATCACTTAGT
Zbdf2 sgRNA 1/2_Rev	ttccagcatagctcttaaacGCACGACTTGCTGCTCCTATccaaacaaggcttttctcgc	Zdfb2 guide 2	ATAGGAGCAGCAAGTCGTGC
Csf1 sgRNA 1/2_Fwd	tGTGGAAAGGACGAAACACCCATGTACAGTAGTAGTCCATgtttaagagctatgctggaa	Csf1 guide 1	CATGTACAGTAGTAGTCCAT
Csf1 sgRNA 1/2_Rev	ttccagcatagctcttaaacTCCTATTGTCCACAGAATGCccaaacaaggcttttctcgc	Csf1 guide 2	GCATTCTGTGGACAATAGGA
Mob3b sgRNA 1/2_Fwd	tGTGGAAAGGACGAAACACCTCCAAGGATTGACCGCACGGgtttaagagctatgctggaa	Mob3b guide 1	TCCAAGGATTGACCGCACGG
Mob3b sgRNA 1/2_Rev	ttccagcatagctcttaaacTCAGGATAAACCACCCTACTccaaacaaggcttttctcgc	Mob3b guide 2	AGTAGGGTGGTTTATCCTGA
Nrp2 gRNA 1 (top)	caccGATGTATAACACGGAGCCTG	Nrp2 guide 1	GATGTATAACACGGAGCCTG
Nrp2 gRNA 1 (bottom)	aaacCAGGCTCCGTGTTATACATC
